# Spatial mitochondrial lineage tracing uncovers a premetastatic niche and microenvironment associated fate switching in osteosarcoma

**DOI:** 10.64898/2026.07.09.737611

**Authors:** Yan Xue, Zezhuo Su, Junhao Su, Alex SY Chu, Huimin Yu, Lisheng Wan, Moxian Chen, Yingxin Lin, Jason Pui Yin Cheung, Kelvin Sin Chi Cheung, Joshua WK Ho

## Abstract

Osteosarcoma progression involves complex spatiotemporal dynamics, yet the lineage relationships underlying tumor cell fate decisions remain poorly understood. Here we integrate single cell and spatial transcriptomics and mitochondrial variants-based lineage tracing to map the evolution of a late-stage, non-metastatic osteosarcoma. Single cell pseudotemporal reconstruction of malignant cells reveals a stepwise cascade of transcriptional programs that are associated with bifurcation of COL3A1⁺ progenitors into ALPL⁺ osteoblastic and THY1⁺ mesenchymal lineages. Critically, we demonstrate that the metastatic THY1⁺ mesenchymal cell fate is not governed by cell-autonomous transcriptional programs alone; this pro-tumorigenic state is associated with spatial co-localization with PLVAP⁺ dysfunctional endothelia to form a pro-metastatic niche (THY1_Endo) enriched for PTN/NOTCH signaling. To distinguish clonal ancestry from microenvironmental plasticity, we leveraged spatially resolved somatic mitochondrial variants as endogenous lineage tracers. A spatial autocorrelation filter confirmed significant clonal spatial coherence (Z = 10.07, p ≈ 4×10⁻²⁴). Phylogenetic reconstruction using a Wright-Fisher drift model coupled with a hidden Markov tree (WF-HMT) identified COL3A1⁺ cells as the ancestral tumour state with ALPL⁺ and THY1⁺ states acquired repeatedly and independently across the phylogeny. We propose a “time-space-lineage” relay model where sequential microenvironmental signals are associated with tumor cell fate and pre-metastatic niche assembly through clonal commitment. This multi-dimensional framework bridges single-cell states, spatial organization, temporal dynamics, and clonal ancestry —underscoring the power of somatic mitochondrial variants to resolve clonal history and intercept cancer evolution.
