## Supplemental Data 1 for "Spatial mitochondrial lineage tracing uncovers a premetastatic niche and microenvironment associated fate switching in osteosarcoma"

Sample	n_spots	Spearman_rho	p_value
PT2	712	0.7029637132929446	3.5800807293906646e-107
PT3	1190	0.8870702869068385	0.0
PT4	842	0.847541983662646	2.5353148442280623e-233
PT5	1805	0.7878495010550827	0.0
PT6	461	0.5218151932006502	1.4794069465016895e-33
PT7	754	0.5337412693981395	9.582000648711624e-57
PT8	2191	0.6943568137481094	0.0
PT9	876	0.5024816946225233	3.1598123323548306e-57
